# How gut hormones shape reward: a systematic review of the role of ghrelin and GLP-1 in human fMRI

**DOI:** 10.1101/2022.11.30.518539

**Authors:** Corinna Schulz, Cecilia Vezzani, Nils B. Kroemer

## Abstract

The gastrointestinal hormones ghrelin and glucagon-like peptide-1 (GLP-1) have opposite secretion patterns, as well as opposite effects on metabolism and food intake. Beyond their role in energy homeostasis, gastrointestinal hormones have also been suggested to modulate the reward system. However, the potential of ghrelin and GLP-1 to modulate reward responses in humans has not been systematically reviewed before. To evaluate the convergence of published results, we first conduct a multi-level kernel density meta-analysis of studies reporting a positive association of ghrelin (*N_comb_*= 353, 18 contrasts) and a negative association of GLP-1 (*N_comb_* = 258, 12 contrasts) and reward responses measured using task functional magnetic resonance imaging (fMRI). Second, we complement the meta-analysis using a systematic literature review, focusing on distinct reward phases and applications in clinical populations that may account for variability across studies. In line with preclinical research, we find that ghrelin increases reward responses across studies in key nodes of the motivational circuit, such as the nucleus accumbens, pallidum, putamen, substantia nigra, ventral tegmental area, and the dorsal mid insula. In contrast, for GLP-1, we did not find sufficient convergence in support of reduced reward responses. Instead, our systematic review identifies potential differences of GLP-1 on anticipatory versus consummatory reward responses. Based on a systematic synthesis of available findings, we conclude that there is considerable support for the neuromodulatory potential of gut-based circulating peptides on reward responses. To unlock their potential for clinical applications, future studies may move beyond anticipated rewards to cover other reward facets.

**Graphical Abstract:** 
