## Supplementary material for "How gut hormones shape reward: a systematic review of the role of ghrelin and GLP-1 in human fMRI": S2_Coordinates_for_meta-analysis.xlsx

### Sheet: Ghrelin_Pos
10
x	y	z	Study	Contrast	N	FixedRandom	CoordSys	Direction	Task
-8	54	26	Koopmann2019	1	41	random	MNI	positive	Anticipation
-26	-88	-10	Koopmann2019	1	41	random	MNI	positive	Anticipation
24	-94	-10	Koopmann2019	1	41	random	MNI	positive	Anticipation
26	44	4	Koopmann2019	1	41	random	MNI	positive	Anticipation
18	30	62	Koopmann2019	1	41	random	MNI	positive	Anticipation
26	12	30	Koopmann2019	1	41	random	MNI	positive	Anticipation
2	-20	4	Koopmann2019	1	41	random	MNI	positive	Anticipation
-32	20	-14	Koopmann2019	1	41	random	MNI	positive	Anticipation
-44	-4	16	Koopmann2019	1	41	random	MNI	positive	Anticipation
-48	-56	-6	Koopmann2019	1	41	random	MNI	positive	Anticipation
38	-58	-34	Koopmann2019	1	41	random	MNI	positive	Anticipation
32	-78	-48	Koopmann2019	1	41	random	MNI	positive	Anticipation
-48	-8	56	Koopmann2019	1	41	random	MNI	positive	Anticipation
-62	-36	2	Koopmann2019	1	41	random	MNI	positive	Anticipation
60	-12	46	Koopmann2019	1	41	random	MNI	positive	Anticipation
30	42	36	Koopmann2019	1	41	random	MNI	positive	Anticipation
-20	30	58	Koopmann2019	1	41	random	MNI	positive	Anticipation
36	-6	16	Koopmann2019	1	41	random	MNI	positive	Anticipation
10	6	58	Koopmann2019	1	41	random	MNI	positive	Anticipation
18	-6	-30	Koopmann2019	1	41	random	MNI	positive	Anticipation
-26	44	10	Koopmann2019	1	41	random	MNI	positive	Anticipation
56	-34	2	Koopmann2019	1	41	random	MNI	positive	Anticipation
-46	-62	-42	Koopmann2019	1	41	random	MNI	positive	Anticipation
-26	4	-34	Koopmann2019	1	41	random	MNI	positive	Anticipation
50	-12	-14	Koopmann2019	1	41	random	MNI	positive	Anticipation
-4	16	-20	Koopmann2019	1	41	random	MNI	positive	Anticipation
42	-4	64	Koopmann2019	1	41	random	MNI	positive	Anticipation
-60	-16	20	Koopmann2019	1	41	random	MNI	positive	Anticipation
-14	66	20	Neseliler2019	2	24	random	MNI	positive	Anticipation
2	60	30	Neseliler2019	2	24	random	MNI	positive	Anticipation
-2	56	-4	Neseliler2019	2	24	random	MNI	positive	Anticipation
6	54	4	Neseliler2019	2	24	random	MNI	positive	Anticipation
4	48	8	Neseliler2019	2	24	random	MNI	positive	Anticipation
10	0	10	Neseliler2019	2	24	random	MNI	positive	Anticipation
-8	-6	12	Neseliler2019	2	24	random	MNI	positive	Anticipation
16	-8	18	Neseliler2019	2	24	random	MNI	positive	Anticipation
-16	-10	20	Neseliler2019	2	24	random	MNI	positive	Anticipation
2	-22	32	Neseliler2019	2	24	random	MNI	positive	Anticipation
0	-48	46	Neseliler2019	2	24	random	MNI	positive	Anticipation
10	-58	6	Neseliler2019	2	24	random	MNI	positive	Anticipation
0	-60	-24	Neseliler2019	2	24	random	MNI	positive	Anticipation
4	-62	-48	Neseliler2019	2	24	random	MNI	positive	Anticipation
-36	-68	-56	Neseliler2019	2	24	random	MNI	positive	Anticipation
-52	-70	18	Neseliler2019	2	24	random	MNI	positive	Anticipation
-18	-70	-32	Neseliler2019	2	24	random	MNI	positive	Anticipation
0	-74	26	Neseliler2019	2	24	random	MNI	positive	Anticipation
-10	-74	-28	Neseliler2019	2	24	random	MNI	positive	Anticipation
-38	-80	36	Neseliler2019	2	24	random	MNI	positive	Anticipation
30	-84	-20	Neseliler2019	2	24	random	MNI	positive	Anticipation
-36	30	-6	Malik2008	3	12	random	MNI	positive	Anticipation
50	6	30	Malik2008	3	12	random	MNI	positive	Anticipation
-52	2	32	Malik2008	3	12	random	MNI	positive	Anticipation
-50	4	4	Malik2008	3	12	random	MNI	positive	Anticipation
-18	-10	-8	Malik2008	3	12	random	MNI	positive	Anticipation
32	-10	-30	Malik2008	3	12	random	MNI	positive	Anticipation
42	8	-6	Malik2008	3	12	random	MNI	positive	Anticipation
-34	16	10	Malik2008	3	12	random	MNI	positive	Anticipation
42	-6	10	Malik2008	3	12	random	MNI	positive	Anticipation
-36	-12	14	Malik2008	3	12	random	MNI	positive	Anticipation
-8	-2	12	Malik2008	3	12	random	MNI	positive	Anticipation
20	-100	4	Malik2008	3	12	random	MNI	positive	Anticipation
42	-70	-12	Malik2008	3	12	random	MNI	positive	Anticipation
-50	-66	-10	Malik2008	3	12	random	MNI	positive	Anticipation
-16	-36	2	Malik2008	3	12	random	MNI	positive	Anticipation
18	-98	-4	Malik2008	3	12	random	MNI	positive	Anticipation
-10	-96	-12	Malik2008	3	12	random	MNI	positive	Anticipation
-42	-48	58	Malik2008	3	12	random	MNI	positive	Anticipation
32	-90	6	Malik2008	3	12	random	MNI	positive	Anticipation
-26	-92	14	Malik2008	3	12	random	MNI	positive	Anticipation
-26	-76	30	Malik2008	3	12	random	MNI	positive	Anticipation
28	-58	56	Malik2008	3	12	random	MNI	positive	Anticipation
-20	-66	48	Malik2008	3	12	random	MNI	positive	Anticipation
-15	-21	-18	Jakobsdottir2016	4	18	random	MNI	positive	Anticipation
27	-54	-9	Jakobsdottir2016	5	18	random	MNI	positive	Anticipation
54	-36	33	Jakobsdottir2016	5	18	random	MNI	positive	Anticipation
9	-93	21	Jakobsdottir2016	5	18	random	MNI	positive	Anticipation
-12	-81	24	Jakobsdottir2016	5	18	random	MNI	positive	Anticipation
-24	0	15	Jakobsdottir2016	5	18	random	MNI	positive	Anticipation
-27	15	51	Jakobsdottir2016	5	18	random	MNI	positive	Anticipation
30	0	-24	Jakobsdottir2016	5	18	random	MNI	positive	Anticipation
-6	-46	-43	Iven2019	6	16	random	MNI	positive	Resting
30	-16	-20	Sun2014	7	32	random	MNI	positive	Consummation
39	-7	-14	Sun2014	7	32	random	MNI	positive	Consummation
6	-19	-8	Sun2014	7	32	random	MNI	positive	Consummation
3	-34	-11	Sun2014	7	32	random	MNI	positive	Consummation
-6	-22	-11	Sun2014	7	32	random	MNI	positive	Consummation
33	-7	14	Sun2014	7	32	random	MNI	positive	Consummation
-12	-1	-2	Sun2014	7	32	random	MNI	positive	Consummation
0	56	1	Sun2014	7	32	random	MNI	positive	Consummation
-44	-72	-8	Wever2021	8	88	random	MNI	positive	Anticipation
24	-72	32	Wever2021	8	88	random	MNI	positive	Anticipation
28	-84	16	Wever2021	8	88	random	MNI	positive	Anticipation
36	-40	36	Wever2021	8	88	random	MNI	positive	Anticipation
40	-40	44	Wever2021	8	88	random	MNI	positive	Anticipation
28	-44	40	Wever2021	8	88	random	MNI	positive	Anticipation
44	-68	-12	Wever2021	8	88	random	MNI	positive	Anticipation
52	-48	-16	Wever2021	8	88	random	MNI	positive	Anticipation
-3	-13	-11	Cerit2019	9	10	random	MNI	positive	Anticipation
3	-13	-11	Cerit2019	9	10	random	MNI	positive	Anticipation
-9	-10	-11	Cerit2019	9	10	random	MNI	positive	Anticipation
3	-10	-11	Cerit2019	9	10	random	MNI	positive	Anticipation
-32	-68	20	Kroemer2013	10	26	random	MNI	positive	Anticipation
-48	-54	-22	Kroemer2013	10	26	random	MNI	positive	Anticipation
14	44	38	Kroemer2013	10	26	random	MNI	positive	Anticipation
34	-62	26	Kroemer2013	10	26	random	MNI	positive	Anticipation
-32	4	24	Kroemer2013	10	26	random	MNI	positive	Anticipation
-52	-18	24	Kroemer2013	10	26	random	MNI	positive	Anticipation
-4	-14	-12	Kroemer2013	10	26	random	MNI	positive	Anticipation
8	-12	-4	Kroemer2013	10	26	random	MNI	positive	Anticipation
8	-4	0	Kroemer2013	10	26	random	MNI	positive	Anticipation
8	-6	-4	Kroemer2013	10	26	random	MNI	positive	Anticipation
-32	-84	32	Kroemer2013	10	26	random	MNI	positive	Anticipation
48	30	30	Kroemer2013	10	26	random	MNI	positive	Anticipation
-20	0	-8	Kroemer2013	10	26	random	MNI	positive	Anticipation
54	12	14	Kroemer2013	10	26	random	MNI	positive	Anticipation
-40	-60	-2	Kroemer2013	10	26	random	MNI	positive	Anticipation
12	2	20	Kroemer2013	10	26	random	MNI	positive	Anticipation
-6	-6	14	Kroemer2013	10	26	random	MNI	positive	Anticipation
-24	10	58	Kroemer2013	10	26	random	MNI	positive	Anticipation
-4	46	22	Kroemer2013	10	26	random	MNI	positive	Anticipation
-48	26	12	Kroemer2013	10	26	random	MNI	positive	Anticipation
14	-72	-46	Han2018	11	29	random	MNI	positive	Learning
26	2	-16	Han2018	11	29	random	MNI	positive	Learning
-22	0	-12	Han2018	11	29	random	MNI	positive	Learning
22	-4	-12	Han2018	11	29	random	MNI	positive	Learning
-22	-4	-12	Han2018	11	29	random	MNI	positive	Learning
-8	-20	-16	Han2018	11	29	random	MNI	positive	Learning
26	34	-12	Han2018	11	29	random	MNI	positive	Learning
-28	32	-14	Han2018	11	29	random	MNI	positive	Learning
20	4	-10	Han2018	11	29	random	MNI	positive	Learning
-16	0	-10	Han2018	11	29	random	MNI	positive	Learning
22	6	-10	Han2018	11	29	random	MNI	positive	Learning
36	6	-8	Han2018	11	29	random	MNI	positive	Learning
38	-2	8	Han2018	11	29	random	MNI	positive	Learning
-36	2	-10	Han2018	11	29	random	MNI	positive	Learning
-36	-6	8	Han2018	11	29	random	MNI	positive	Learning
18	-2	-8	Han2018	11	29	random	MNI	positive	Learning
-16	-2	-8	Han2018	11	29	random	MNI	positive	Learning
4	-14	4	Han2018	11	29	random	MNI	positive	Learning
-4	-16	2	Han2018	11	29	random	MNI	positive	Learning
-56	10	10	Han2018	11	29	random	MNI	positive	Learning
42	40	12	Han2018	11	29	random	MNI	positive	Learning
60	-10	12	Han2018	11	29	random	MNI	positive	Learning
60	-18	26	Han2018	11	29	random	MNI	positive	Learning
-56	-14	18	Han2018	11	29	random	MNI	positive	Learning
12	22	26	Han2018	11	29	random	MNI	positive	Learning
28	0	-18	Han2018	12	29	random	MNI	positive	Anticipation
18	-4	-14	Han2018	12	29	random	MNI	positive	Anticipation
24	4	-14	Han2018	12	29	random	MNI	positive	Anticipation
24	-4	-20	Han2018	12	29	random	MNI	positive	Anticipation
38	0	-4	Han2018	12	29	random	MNI	positive	Anticipation
36	-6	14	Han2018	12	29	random	MNI	positive	Anticipation
18	0	-8	Han2018	12	29	random	MNI	positive	Anticipation
46	-8	12	Han2018	12	29	random	MNI	positive	Anticipation
54	4	16	Han2018	12	29	random	MNI	positive	Anticipation
-24	-4	-18	Han2018	12	29	random	MNI	positive	Anticipation
-28	-2	-16	Han2018	12	29	random	MNI	positive	Anticipation
16	-2	-12	Han2018	12	29	random	MNI	positive	Anticipation
-14	-2	-12	Han2018	12	29	random	MNI	positive	Anticipation
-20	-4	-8	Han2018	12	29	random	MNI	positive	Anticipation
-36	2	-10	Han2018	12	29	random	MNI	positive	Anticipation
-34	-8	12	Han2018	12	29	random	MNI	positive	Anticipation
-50	-8	14	Han2018	12	29	random	MNI	positive	Anticipation
26	36	-10	Han2018	12	29	random	MNI	positive	Anticipation
-2	-16	2	Han2018	12	29	random	MNI	positive	Anticipation
34	6	-18	Han2018	13	29	random	MNI	positive	Consummation
16	-4	-16	Han2018	13	29	random	MNI	positive	Consummation
26	-6	-8	Han2018	13	29	random	MNI	positive	Consummation
-26	2	-16	Han2018	13	29	random	MNI	positive	Consummation
-12	-10	-14	Han2018	13	29	random	MNI	positive	Consummation
-14	-4	-8	Han2018	13	29	random	MNI	positive	Consummation
-56	10	-4	Han2018	13	29	random	MNI	positive	Consummation
22	32	-14	Han2018	13	29	random	MNI	positive	Consummation
32	36	-10	Han2018	13	29	random	MNI	positive	Consummation
22	40	-8	Han2018	13	29	random	MNI	positive	Consummation
21	-10	-14	Holsen2014	14	12	random	MNI	positive	Anticipation
21	-13	-17	Holsen2014	14	12	random	MNI	positive	Anticipation
33	5	1	Holsen2014	14	12	random	MNI	positive	Anticipation
12	23	-23	Holsen2014	14	12	random	MNI	positive	Anticipation
21	56	-17	Holsen2014	15	13	random	MNI	positive	Anticipation
-4	58	21	Janet2021	16	23	random	MNI	positive	Learning
-4	58	21	Janet2021	17	23	random	MNI	positive	Learning
30	51	36	Li2019	18	22	random	MNI	positive	Anticipation
30	54	30	Li2019	18	22	random	MNI	positive	Anticipation

### Sheet: Ghrelin_Neg
10
x	y	z	Study	Contrast	N	FixedRandom	CoordSys	Direction	Task
18	57	9	Jakobsdottir2016	1	18	random	MNI	negative	Anticipation
-45	9	3	Jakobsdottir2016	2	18	random	MNI	negative	Anticipation
-12	-12	-7	Iven2019	3	16	random	MNI	negative	Resting
8	-28	-1	Iven2019	3	16	random	MNI	negative	Resting
-2	-10	-9	Iven2019	3	16	random	MNI	negative	Resting
16	10	11	Iven2019	3	16	random	MNI	negative	Resting
-16	-18	25	Iven2019	3	16	random	MNI	negative	Resting
8	4	19	Iven2019	3	16	random	MNI	negative	Resting
20	0	9	Iven2019	3	16	random	MNI	negative	Resting
-4	38	13	Iven2019	3	16	random	MNI	negative	Resting
8	40	13	Iven2019	3	16	random	MNI	negative	Resting
-18	4	-17	Iven2019	3	16	random	MNI	negative	Resting
-42	38	-17	Iven2019	3	16	random	MNI	negative	Resting
30	26	-21	Iven2019	3	16	random	MNI	negative	Resting
-28	14	-19	Iven2019	3	16	random	MNI	negative	Resting
36	24	3	Iven2019	3	16	random	MNI	negative	Resting
-26	-2	-15	Iven2019	3	16	random	MNI	negative	Resting
22	-2	-17	Iven2019	3	16	random	MNI	negative	Resting
-14	-16	-19	Iven2019	4	16	random	MNI	negative	Resting
-14	-16	-7	Iven2019	4	16	random	MNI	negative	Resting
6	-16	-7	Iven2019	4	16	random	MNI	negative	Resting
-8	-4	-7	Iven2019	4	16	random	MNI	negative	Resting
-16	-14	23	Iven2019	4	16	random	MNI	negative	Resting
10	-2	19	Iven2019	4	16	random	MNI	negative	Resting
-20	18	-7	Iven2019	4	16	random	MNI	negative	Resting
22	4	13	Iven2019	4	16	random	MNI	negative	Resting
-4	34	9	Iven2019	4	16	random	MNI	negative	Resting
10	58	11	Iven2019	4	16	random	MNI	negative	Resting
8	8	-15	Iven2019	4	16	random	MNI	negative	Resting
-30	38	-15	Iven2019	4	16	random	MNI	negative	Resting
28	42	-15	Iven2019	4	16	random	MNI	negative	Resting
-32	16	-1	Iven2019	4	16	random	MNI	negative	Resting
46	12	-5	Iven2019	4	16	random	MNI	negative	Resting
-20	-8	-15	Iven2019	4	16	random	MNI	negative	Resting
-16	0	-5	Iven2019	4	16	random	MNI	negative	Resting
-6	-1	-14	Cerit2019	5	18	random	MNI	negative	Anticipation
9	-1	-14	Cerit2019	5	18	random	MNI	negative	Anticipation
-15	-4	-14	Cerit2019	5	18	random	MNI	negative	Anticipation
24	17	37	Bogdanov2020	6	27	random	MNI	negative	Consummation
-30	23	40	Bogdanov2020	6	27	random	MNI	negative	Consummation
-21	-28	-11	Holsen2014	7	9	random	MNI	negative	Anticipation

### Sheet: GLP1_Neg
9
x	y	z	Study	Contrast	N	FixedRandom	CoordSys	Direction
9	41	-11	vanBloemendaal2015	1	16	random	MNI	negative
24	14	-11	vanBloemendaal2015	2	16	random	MNI	negative
-42	14	4	vanBloemendaal2015	2	16	random	MNI	negative
-45	-19	7	vanBloemendaal2015	2	16	random	MNI	negative
-18	17	-5	vanBloemendaal2015	2	16	random	MNI	negative
-24	5	-11	vanBloemendaal2015	2	16	random	MNI	negative
-30	-4	-17	vanBloemendaal2015	2	16	random	MNI	negative
-3	14	-2	tenKulve2017	3	10	random	MNI	negative
48	-7	-11	tenKulve2017	4	10	random	MNI	negative
27	2	-20	vanBloemendaal2014	5	16	random	MNI	negative
39	-10	-8	vanBloemendaal2014	5	16	random	MNI	negative
39	11	4	vanBloemendaal2014	5	16	random	MNI	negative
-30	14	-17	vanBloemendaal2014	6	16	random	MNI	negative
-39	-16	22	vanBloemendaal2014	7	16	random	MNI	negative
-42	-43	19	vanBloemendaal2014	7	16	random	MNI	negative
36	-16	22	vanBloemendaal2014	7	16	random	MNI	negative
-30	-19	1	vanBloemendaal2014	7	16	random	MNI	negative
27	47	-5	vanBloemendaal2014	7	16	random	MNI	negative
3	45	-18	Heni2015	8	24	random	MNI	negative
-3	45	-18	Heni2015	8	24	random	MNI	negative
36	-13	7	tenKulve2015	9	20	random	MNI	negative
48	8	4	tenKulve2015	10	20	random	MNI	negative
-27	26	1	tenKulve2015	10	20	random	MNI	negative
-30	5	59	Maurer2019	11	156	random	MNI	negative
-44	-64	-6	Baboumian2019	12	16	random	MNI	negative
32	-72	20	Baboumian2019	12	16	random	MNI	negative
